# The bromodomain protein Bdf3 is sufficient to activate expression of a procyclin gene in bloodstream stage African trypanosomes

**DOI:** 10.64898/2026.01.12.698981

**Authors:** Evan J. Kim, Ethan L. Goroza, Ashley Y. Tan, Jolyne J. Lin, Kieran C. Saucedo, Fuminori Tanizawa, Jaclyn E. Smith, Danae Schulz

## Abstract

The early branching eukaryotic parasite, *Trypanosoma brucei*, lives extracellularly in the mammalian host, where it expresses variant surface glycoprotein (VSG). Antigenic variation of VSGs allows the parasite to evade the host immune response while in the bloodstream. Upon transition to the tsetse fly vector, the parasite remodels its surface to express procyclin protein from a limited set of *EP* and *GPEET* genes. While the environmental signals that trigger the switch from expressing *VSG* genes to expressing *EP* and *GPEET* genes are known, the molecular mechanism that initiates transcription of the *EP* and *GPEET* genes during parasite differentiation to the procyclic stage within the tsetse is not well understood. Previous work has shown that the chromatin interacting bromodomain protein Bdf3 is absent from the pol I promoter of the *EP* locus in bloodstream parasites, but appears there shortly after initiation of differentiation from the bloodstream to the procyclic stage. Here, we show that tethering of Bdf3 to the *EP* promoter using a dCas9-Bdf3 fusion protein and a guide RNA is sufficient to increase transcript levels of *EP1* in bloodstream parasites, where the gene is normally silenced. This result supports the model that Bdf3 appears at the *EP* locus during differentiation to facilitate initiation of transcription, which is consistent with the role for Bdf3 as a transcriptional activator in other systems. Understanding gene regulatory mechanisms in this early branching eukaryote may help build a more complete picture for the conserved and unique features of gene regulatory proteins across diverse biological systems.

**Importance:** The *Trypanosoma brucei* parasite is transmitted to a mammalian host via the tsetse fly vector, where it causes African trypanosomiasis, a fatal disease that causes a severe human and economic burden for people living in in areas of sub-Saharan African. While drug treatments have improved for some strains, some infections still require treatment with drugs that have serious side effects. One avenue for drug development is to try and manipulate the lifecycle of the parasite to make it poorly adapted to the mammalian host. However, this requires detailed knowledge of the mechanisms by which parasites regulate their genes as they progress through the lifecycle. Here, we show that the DNA interacting bromodomain protein Bdf3 may be a key driver for turning on insect-specific genes that code for insect-stage surface proteins. This finding could aid in the development of lifecycle manipulating drugs, and shed light on how gene regulatory mechanisms evolved.
