## Supplementary material for "The bromodomain protein Bdf3 is sufficient to activate expression of a procyclin gene in bloodstream stage African trypanosomes": S1 Table

strain 1	strain_2	diff	lwr	upr	p adj
dCas9-Bdf3 EP1-1	Bdf3 alone	0.639977963	0.100882257	1.17907367	0.010891592
dCas9-Bdf3 EP1-3	Bdf3 alone	0.829579302	0.30876337	1.350395234	0.000239523
dCas9-Bdf3 NEO-1	Bdf3 alone	-0.128721076	-0.699246345	0.441804192	0.992111739
dCas9 alone nEP1-1	Bdf3 alone	-0.214259067	-0.735074999	0.306556865	0.861411465
dCas9 alone nEP1-3	Bdf3 alone	-0.215881905	-0.736697837	0.304934027	0.857167076
dCas9 alone nNEO-1	Bdf3 alone	-0.18397704	-0.704792972	0.336838892	0.927441545
dCas9-Bdf3 EP1-3	dCas9-Bdf3 EP1-1	0.189601339	-0.2040985	0.583301177	0.750522102
dCas9-Bdf3 NEO-1	dCas9-Bdf3 EP1-1	-0.76869904	-1.226136915	-0.311261164	9.93598126839412e-05
dCas9 alone nEP1-1	dCas9-Bdf3 EP1-1	-0.854237031	-1.247936869	-0.460537192	6.35727473885517e-07
dCas9 alone nEP1-3	dCas9-Bdf3 EP1-1	-0.855859868	-1.249559707	-0.46216003	6.0904804721762e-07
dCas9 alone nNEO-1	dCas9-Bdf3 EP1-1	-0.823955004	-1.217654842	-0.430255165	1.41515555196481e-06
dCas9-Bdf3 NEO-1	dCas9-Bdf3 EP1-3	-0.958300378	-1.39404625	-0.522554507	4.6801785880124e-07
dCas9 alone nEP1-1	dCas9-Bdf3 EP1-3	-1.043838369	-1.412110847	-0.675565892	7.08321734599338e-10
dCas9 alone nEP1-3	dCas9-Bdf3 EP1-3	-1.045461207	-1.413733684	-0.677188729	6.77929823389434e-10
dCas9 alone nNEO-1	dCas9-Bdf3 EP1-3	-1.013556342	-1.38182882	-0.645283865	1.61176794133411e-09
dCas9 alone nEP1-1	dCas9-Bdf3 NEO-1	-0.085537991	-0.521283862	0.350207881	0.996284275
dCas9 alone nEP1-3	dCas9-Bdf3 NEO-1	-0.087160828	-0.5229067	0.348585043	0.995881617
dCas9 alone nNEO-1	dCas9-Bdf3 NEO-1	-0.055255964	-0.491001835	0.380489908	0.999685629
dCas9 alone nEP1-3	dCas9 alone nEP1-1	-0.001622838	-0.369895315	0.36664964	1
dCas9 alone nNEO-1	dCas9 alone nEP1-1	0.030282027	-0.33799045	0.398554504	0.999975081
dCas9 alone nNEO-1	dCas9 alone nEP1-3	0.031904865	-0.336367613	0.400177342	0.99996609
