## Supplementary material for "The bromodomain protein Bdf3 is sufficient to activate expression of a procyclin gene in bloodstream stage African trypanosomes": S2 Table

strain 1	strain_2	diff	lwr	upr	p adj
dCas9-Bdf3 EP1-1	Bdf3 alone	0.704579076	0.134983656	1.274174496	0.007034097
dCas9-Bdf3 EP1-3	Bdf3 alone	1.490800293	0.940518838	2.041081748	2.48526732526955e-09
dCas9-Bdf3 NEO-1	Bdf3 alone	-0.062991072	-0.665794204	0.539812059	0.999898002
dCas9 alone nEP1-1	Bdf3 alone	-0.151474489	-0.701755943	0.398806966	0.977883559
dCas9 alone nEP1-3	Bdf3 alone	-0.158091861	-0.708373316	0.392189593	0.972631609
dCas9 alone nNEO-1	Bdf3 alone	-0.119896239	-0.670177694	0.430385216	0.993454681
dCas9-Bdf3 EP1-3	dCas9-Bdf3 EP1-1	0.786221217	0.370247537	1.202194897	1.1612061263766e-05
dCas9-Bdf3 NEO-1	dCas9-Bdf3 EP1-1	-0.767570148	-1.250887889	-0.284252407	0.00025105
dCas9 alone nEP1-1	dCas9-Bdf3 EP1-1	-0.856053565	-1.272027245	-0.440079885	2.03457187064604e-06
dCas9 alone nEP1-3	dCas9-Bdf3 EP1-1	-0.862670937	-1.278644618	-0.446697257	1.72428793698831e-06
dCas9 alone nNEO-1	dCas9-Bdf3 EP1-1	-0.824475315	-1.240448995	-0.408501635	4.4782098500562e-06
dCas9-Bdf3 NEO-1	dCas9-Bdf3 EP1-3	-1.553791365	-2.014189861	-1.093392868	4.67836880346795e-12
dCas9 alone nEP1-1	dCas9-Bdf3 EP1-3	-1.642274782	-2.03138253	-1.253167033	8.32223179259017e-13
dCas9 alone nEP1-3	dCas9-Bdf3 EP1-3	-1.648892154	-2.037999903	-1.259784406	8.31557045444242e-13
dCas9 alone nNEO-1	dCas9-Bdf3 EP1-3	-1.610696532	-1.99980428	-1.221588784	8.37441227474756e-13
dCas9 alone nEP1-1	dCas9-Bdf3 NEO-1	-0.088483417	-0.548881913	0.37191508	0.996692424
dCas9 alone nEP1-3	dCas9-Bdf3 NEO-1	-0.095100789	-0.555499286	0.365297707	0.995093271
dCas9 alone nNEO-1	dCas9-Bdf3 NEO-1	-0.056905167	-0.517303663	0.40349333	0.99972894
dCas9 alone nEP1-3	dCas9 alone nEP1-1	-0.006617373	-0.395725121	0.382490375	0.999999998
dCas9 alone nNEO-1	dCas9 alone nEP1-1	0.03157825	-0.357529498	0.420685998	0.999976939
dCas9 alone nNEO-1	dCas9 alone nEP1-3	0.038195623	-0.350912126	0.427303371	0.999929291
